# Molecular hallmarks of heterochronic parabiosis at single cell resolution

**DOI:** 10.1101/2020.11.06.367078

**Authors:** Róbert Pálovics, Andreas Keller, Nicholas Schaum, Weilun Tan, Tobias Fehlmann, Michael Borja, James Webber, Aaron McGeever, Liana Bonanno, The Tabula Muris Consortium, Angela Oliveira Pisco, Jim Karkanias, Norma F. Neff, Spyros Darmanis, Stephen R. Quake, Tony Wyss-Coray

**Author notes:** These authors contributed equally (Róbert Pálovics, Andreas Keller, Nicholas Schaum, Weilun Tan). A full list of authors and affiliations appears in the online version of the paper.

## Abstract

Slowing or reversing biological ageing would have major implications for mitigating disease risk and maintaining vitality. While an increasing number of interventions show promise for rejuvenation, the effectiveness on disparate cell types across the body and the molecular pathways susceptible to rejuvenation remain largely unexplored. We performed single-cell RNA-sequencing on 13 organs to reveal cell type specific responses to young or aged blood in heterochronic parabiosis. Adipose mesenchymal stromal cells, hematopoietic stem cells, hepatocytes, and endothelial cells from multiple tissues appear especially responsive. On the pathway level, young blood invokes novel gene sets in addition to reversing established ageing patterns, with the global rescue of genes encoding electron transport chain subunits pinpointing a prominent role of mitochondrial function in parabiosis-mediated rejuvenation. Intriguingly, we observed an almost universal loss of gene expression with age that is largely mimicked by parabiosis: aged blood reduces global gene expression, and young blood restores it. Altogether, these data lay the groundwork for a systemic understanding of the interplay between blood-borne factors and cellular integrity.

---

Most ageing studies have focused on one or a few organs or cell types, with little temporal resolution. This has greatly limited our ability to interpret how and when ageing impacts interconnected organ systems. Recently, we performed a systematic characterization of ageing using bulk RNA-sequencing (RNA-seq) and single-cell RNA-sequencing (scRNA-seq) on dozens of mouse organs and cell types across the lifespan of the organism. We discovered both global and tissue/cell type-specific ageing signatures throughout the body^1–3^. But it remains unknown how, or if, rejuvenation paradigms affect these global ageing pathways in different cell types, or if nascent biochemical programs are instigated. The rational design of new therapeutics is therefore challenging.

One method of rejuvenation which has induced beneficial effects across organ systems is heterochronic parabiosis, in which a young and aged mouse share a common circulation. Phenotypes like cognition, muscle strength, and bone repair have all shown improvement through exposure to young blood in multiple laboratories^4^. And recently, epigenetic clock measurements in aged rats treated with young plasma demonstrated more youthful DNA-methylation profiles in multiple organs^5^. Parabiosis research has largely focused on age-related abundance changes to circulating proteins, and several proteins have been determined to mediate at least some of the observed effects^6–10^. However, such individual factors have yet to achieve robust rejuvenation throughout the body, likely in part due to an incomplete understanding of the effects of parabiosis on distinct organs and cells.

Here we attempt to address this question by performing Smart-seq2-based scRNA-seq of C57BL6/JN mice following 5 weeks of heterochronic parabiosis, when mice had reached 4 and 19 months of age (equivalent to humans aged around 25 and 65 years). Cells were captured via flow cytometry into microtiter plates from 13 organs: bladder, brain, brown adipose tissue (BAT, interscapular depot), diaphragm, gonadal adipose tissue (GAT, inguinal depot), limb muscle, liver, marrow, mesenteric adipose tissue (MAT), skin, spleen, subcutaneous adipose tissue (SCAT, posterior depot), and thymus (Fig. 1a,b, Extended Data Fig. 1a-d, Extended Data Tab. 1,2, n=1-4 individual mice per experimental group per organ). By integrating single-cell ageing data from the simultaneously collected *Tabula Muris Senis*, we were able to match cell type annotations per tissue based on k-nearest neighbors, and then compare parabiosis-mediated rejuvenation (REJ) and accelerated ageing (ACC) to normal ageing (AGE). Raw and annotated data are available from AWS (https://registry.opendata.aws/tabula-muris-senis/) and GEO (GSE132042).
