## Extended Data Table 1. for "Molecular hallmarks of heterochronic parabiosis at single cell resolution"

name	abbrev.
thymocyte	thymocyte
microglial cell	microglia
bladder cell	bladder cell
mesenchymal stem cell	MSC
stromal cell	stromal cell
hematopoietic stem cell	HSC
macrophage	macro.
monocyte	monocyte
granulocyte	granulocyte
b cell	B cell
astrocyte	astrocyte
epithelial cell	epith. cell
epidermal cell	epid. cell
skeletal muscle satellite cell	sat. cell
basal cell	basal cell
fibroblast	fibroblast
endothelial cell	endo. cell
oligo pre cell	OPC
neuron	neuron
kupffer cell	kupffer cell
t cell	T cell
bergmann glial cell	BGC
myeloid leukocyte	m. leu.
neuroepithelial cell	n. epith. cell
oligodendrocyte	oligo
nan	nan
erythrocyte	erythrocyte
keratinocyte stem cell	KSC
nk cell	NK cell
urothelial cell	urothelial cell
pericyte	pericyte
hepatocyte	hepatocyte
ependymal cell	ependy. cell
keratinocyte	keratinocyte
neuronal stem cell	NSC
