## Extended Data Table 2. for "Molecular hallmarks of heterochronic parabiosis at single cell resolution"

tissue	cell_type	4_12_M_P1	4_13_M_P1	19_14_M_P2	19_15_M_P2	4_16_M_P3	19_17_M_P3	4_18_M_P4	19_19_M_P4	4_20_M_P5	4_21_M_P5	19_22_M_P6	19_23_M_P6	4_26_M_P8	19_27_M_P8	4_32_M_P11	19_33_M_P11	3_8_M	3_9_M	3_10_M	3_11_M	18_45_M	18_53_M	24_58_M	24_59_M	24_60_M	24_61_M
fat SCAT	macro.	49	99	60	60	79	41	0	0	0	0	0	0	37	37	0	0	0	28	36	69	74	0	42	75	55	38
fat SCAT	T cell	13	3	7	8	6	24	0	0	0	0	0	0	4	23	0	0	0	30	18	3	10	0	17	6	8	13
fat SCAT	MSC	83	131	112	113	118	117	0	0	0	0	0	0	128	113	0	0	0	129	24	126	118	0	69	97	89	127
fat SCAT	epith. cell	7	4	0	5	1	1	0	0	0	0	0	0	8	10	0	0	0	6	14	1	1	0	2	48	2	3
fat SCAT	endo. cell	83	63	61	63	48	36	0	0	0	0	0	0	76	63	0	0	0	34	33	48	49	0	14	12	25	42
fat SCAT	monocyte	20	7	12	10	7	16	0	0	0	0	0	0	11	5	0	0	0	2	17	4	4	0	15	6	13	6
fat SCAT	B cell	39	4	5	10	21	38	0	0	0	0	0	0	37	34	0	0	0	45	33	5	6	0	23	10	16	46
fat SCAT	NK cell	0	0	4	5	1	1	0	0	0	0	0	0	12	7	0	0	0	4	0	1	1	0	15	4	6	1
fat BAT	B cell	30	27	58	35	45	40	0	0	0	0	0	0	54	63	0	0	0	15	13	13	46	46	31	18	48	0
fat BAT	monocyte	58	34	22	26	25	27	0	0	0	0	0	0	14	18	0	0	0	3	11	7	11	6	27	12	15	68
fat BAT	endo. cell	76	17	21	15	17	15	0	0	0	0	0	0	25	23	0	0	0	23	7	35	28	16	14	33	18	0
fat BAT	MSC	33	3	9	0	9	3	0	0	0	0	0	0	7	2	0	0	0	23	5	19	6	13	6	11	81	0
fat BAT	macro.	24	13	16	17	12	22	0	0	0	0	0	0	16	11	0	0	0	0	26	18	23	21	15	57	13	0
fat BAT	T cell	1	5	6	6	5	2	0	0	0	0	0	0	1	5	0	0	0	13	2	6	3	10	7	5	9	0
fat BAT	NK cell	0	3	0	0	0	1	0	0	0	0	0	0	0	1	0	0	0	1	0	1	4	2	2	1	0	0
fat BAT	epith. cell	0	0	0	0	0	0	0	0	0	0	0	0	0	0	0	0	0	0	0	0	0	0	7	0	0	0
fat MAT	monocyte	42	2	16	17	43	30	0	0	0	0	0	0	21	27	0	0	0	0	0	8	38	46	14	11	27	0
fat MAT	MSC	15	0	116	117	119	98	0	0	0	0	0	0	118	124	0	0	1	131	0	125	121	120	99	97	124	0
fat MAT	endo. cell	75	0	38	36	37	37	0	0	0	0	0	0	29	50	0	0	0	14	0	40	23	19	24	19	14	0
fat MAT	NK cell	8	0	0	1	2	1	0	0	0	0	0	0	1	1	0	0	0	0	0	0	11	2	2	1	2	0
fat MAT	T cell	14	0	42	50	18	16	0	0	0	0	0	0	16	17	0	0	0	19	0	29	23	32	37	56	29	0
fat MAT	macro.	9	0	9	8	10	11	0	0	0	0	0	0	10	18	0	0	0	8	0	9	17	8	11	9	19	0
fat MAT	epith. cell	2	0	3	2	3	1	0	0	0	0	0	0	37	0	0	0	0	0	0	0	1	2	12	19	1	0
fat MAT	B cell	3	0	51	37	30	27	0	0	0	0	0	0	22	15	0	0	0	25	0	41	27	34	40	37	21	0
fat GAT	monocyte	39	16	14	13	0	0	0	0	0	0	0	0	8	7	26	26	0	7	13	0	5	0	10	3	7	2
fat GAT	B cell	4	39	35	48	0	0	0	0	0	0	0	0	14	17	39	12	1	6	5	1	44	0	34	29	27	33
fat GAT	macro.	67	27	26	38	0	0	0	0	0	0	0	0	36	38	30	27	0	63	58	48	32	0	41	36	44	26
fat GAT	T cell	12	29	39	13	0	0	0	0	0	0	0	0	12	28	15	3	0	9	9	3	16	0	28	47	29	58
fat GAT	epith. cell	35	2	1	0	0	0	0	0	0	0	0	0	16	0	0	2	0	2	3	3	0	0	3	0	0	0
fat GAT	endo. cell	27	32	28	70	0	0	0	0	0	0	0	0	34	86	53	35	0	54	24	20	26	0	29	49	22	34
fat GAT	MSC	51	50	65	126	0	0	0	0	0	0	0	0	79	134	128	73	0	108	104	96	116	0	88	101	117	130
fat GAT	NK cell	0	1	0	0	0	0	0	0	0	0	0	0	0	0	0	0	0	8	1	0	7	0	3	1	4	0
bladder	urothelial cell	116	87	220	221	229	130	238	223	217	169	129	217	67	144	195	196	0	0	220	0	123	134	177	135	4	30
bladder	stromal cell	100	100	128	128	112	108	109	110	111	62	106	108	99	104	108	106	0	0	106	0	80	105	30	36	1	18
bladder	bladder cell	0	0	0	0	0	0	0	0	0	0	0	0	0	0	0	0	1	2	0	0	0	0	0	0	0	0
marrow	granulocyte	395	327	396	445	188	337	0	0	33	15	0	0	307	301	278	276	1	228	307	0	273	585	343	247	243	268
marrow	monocyte	196	162	130	73	106	95	0	0	7	10	0	0	57	91	50	60	2	44	60	0	75	21	66	167	78	80
marrow	B cell	340	367	463	351	490	423	0	0	5	9	0	0	415	290	4	0	5	7	431	0	500	137	149	376	339	413
marrow	HSC	260	11	165	207	223	204	0	0	192	213	0	0	222	239	4	0	333	286	325	0	3	260	32	254	329	247
marrow	NK cell	12	9	9	9	50	32	0	0	0	1	0	0	51	33	2	2	0	0	36	0	32	20	41	24	40	12
marrow	erythrocyte	0	1	0	0	0	2	0	0	2	2	0	0	10	1	0	0	2	1	1	0	1	3	2	0	4	31
marrow	T cell	1	0	6	2	23	11	0	0	0	0	0	0	50	42	0	0	0	0	35	0	40	18	33	63	46	15
marrow	macro.	56	42	29	23	35	28	0	0	0	2	0	0	45	43	0	0	0	1	50	0	47	45	24	17	19	19
skin	keratinocyte	161	241	232	244	210	223	0	0	0	0	0	0	206	208	0	0	145	161	141	0	37	76	0	117	148	90
skin	basal cell	7	66	83	74	93	79	0	0	0	0	0	0	92	96	0	0	64	70	70	0	4	39	0	81	78	93
skin	fibroblast	22	0	0	0	9	2	0	0	0	0	0	0	0	0	0	0	0	0	0	0	0	0	0	0	3	0
skin	macro.	4	0	0	0	0	0	0	0	0	0	0	0	0	0	0	0	0	0	1	0	1	5	0	1	0	0
skin	T cell	6	0	0	0	0	0	0	0	0	0	0	0	0	0	0	0	1	0	0	0	1	1	0	2	5	1
skin	epid. cell	4	33	21	26	27	31	0	0	0	0	0	0	43	23	0	0	30	18	34	0	0	3	0	13	35	32
skin	KSC	0	2	0	0	0	0	0	0	0	0	0	0	0	0	0	0	4	0	4	0	0	0	0	0	0	0
brain	microglia	1207	1146	735	530	949	1181	0	0	0	0	319	297	1153	1110	1	0	482	674	998	0	1204	751	1211	1009	1150	849
brain	oligo	564	92	83	259	325	301	0	0	0	0	0	0	175	190	0	16	221	354	362	25	97	72	0	0	123	0
brain	macro.	12	13	23	0	4	13	0	0	0	0	0	2	31	14	0	0	6	4	21	0	21	21	37	26	39	48
brain	astrocyte	210	10	8	52	96	69	0	0	0	0	0	0	88	56	1	3	40	124	106	3	8	10	0	0	22	0
brain	OPC	18	15	6	9	17	35	0	0	0	0	0	0	6	13	0	0	29	44	41	7	12	25	0	0	11	0
brain	pericyte	4	1	5	1	7	21	0	0	0	0	0	0	2	0	19	0	13	23	86	2	54	63	0	0	26	0
brain	endo. cell	7	5	14	20	36	32	0	0	0	0	0	0	14	6	118	0	41	70	189	1	235	146	0	0	138	0
brain	neuron	2	4	12	22	15	11	0	0	0	0	0	0	16	13	11	8	25	60	59	0	15	11	0	6	64	0
brain	NSC	5	1	3	2	6	6	0	0	0	0	0	0	3	1	0	0	8	5	41	4	3	2	0	0	1	0
brain	T cell	2	0	0	0	1	0	0	0	0	0	0	0	0	0	5	0	0	1	3	0	6	5	0	0	18	0
brain	ependy. cell	2	0	0	1	4	1	0	0	0	0	0	0	2	0	6	0	0	1	4	0	5	4	0	0	3	0
brain	n. epith. cell	0	0	0	0	1	0	0	0	0	0	0	0	0	3	1	0	0	0	1	0	27	1	0	0	1	0
brain	BGC	0	0	0	0	0	0	0	0	0	0	0	0	0	0	0	0	2	4	3	0	1	0	0	0	4	0
thymus	thymocyte	349	345	0	339	304	260	0	0	0	0	0	0	349	0	0	0	155	323	0	166	298	255	231	171	108	177
thymus	epith. cell	1	1	0	23	0	5	0	0	0	0	0	0	2	0	0	0	1	3	0	1	8	2	6	2	11	6
thymus	B cell	1	0	1	1	3	8	0	0	0	0	0	0	1	0	0	0	1	6	0	1	1	4	2	2	149	56
thymus	endo. cell	0	0	7	5	0	0	0	0	0	0	0	0	1	0	0	0	0	0	0	0	7	0	0	0	1	22
thymus	fibroblast	0	0	1	21	0	0	0	0	0	0	0	0	4	0	0	0	0	0	0	0	59	2	0	0	1	8
thymus	macro.	0	0	0	0	0	0	0	0	0	0	0	0	0	0	0	0	0	1	0	0	0	0	0	1	0	1
liver	endo. cell	0	220	4	14	0	0	55	21	13	79	0	0	0	0	5	40	0	7	0	157	106	87	87	11	0	0
liver	NK cell	0	6	0	1	0	0	5	1	4	2	0	0	0	0	0	1	0	1	0	3	2	1	9	7	0	0
liver	T cell	0	39	5	15	0	0	6	9	39	9	0	0	0	0	5	9	0	1	0	28	8	14	61	91	0	0
liver	B cell	0	28	7	14	0	0	2	10	31	3	0	0	0	0	1	7	0	2	0	27	13	13	20	35	0	0
liver	hepatocyte	0	21	10	109	0	0	96	79	159	130	0	0	0	0	16	98	0	13	0	47	79	218	79	62	0	0
liver	kupffer cell	0	2	4	11	0	0	10	15	5	3	0	0	0	0	5	3	0	2	0	19	13	12	32	31	0	0
liver	m. leu.	0	11	1	0	0	0	5	3	6	4	0	0	0	0	2	1	0	0	0	11	13	10	21	92	0	0
liver	granulocyte	0	1	0	1	0	0	0	0	1	0	0	0	0	0	0	8	0	0	0	3	3	6	7	2	0	0
spleen	B cell	205	97	222	264	202	205	0	0	0	0	0	0	110	206	0	0	0	121	1	231	223	258	254	66	252	145
spleen	T cell	34	20	122	80	30	48	0	0	0	0	0	0	14	44	0	0	0	58	0	30	26	38	57	39	56	47
spleen	erythrocyte	3	0	0	1	1	1	0	0	0	0	0	0	0	1	0	0	0	6	0	10	8	6	1	10	5	7
spleen	NK cell	7	6	3	1	3	3	0	0	0	0	0	0	6	1	0	0	0	11	0	10	9	6	4	5	3	1
spleen	granulocyte	1	0	1	1	0	1	0	0	0	0	0	0	2	1	0	0	0	0	0	2	0	0	0	11	0	0
limb muscle	sat. cell	124	110	106	97	128	150	0	0	0	0	0	0	111	105	0	0	169	40	14	30	39	52	90	109	157	162
limb muscle	endo. cell	34	36	30	24	37	39	0	0	0	0	0	0	34	28	0	0	39	15	10	11	17	26	33	30	32	44
limb muscle	MSC	61	68	62	52	74	79	0	0	0	0	0	0	71	61	0	0	74	17	28	14	30	44	79	68	91	79
limb muscle	T cell	4	1	2	6	6	7	0	0	0	0	0	0	0	7	0	0	14	3	3	0	1	1	1	2	9	15
limb muscle	B cell	5	4	3	4	18	4	0	0	0	0	0	0	2	10	0	0	19	7	21	4	14	10	1	4	22	4
limb muscle	macro.	6	26	20	8	2	22	0	0	0	0	0	0	15	4	0	0	2	4	9	1	19	36	10	8	11	15
diaphragm	sat. cell	118	0	113	92	156	157	0	0	0	0	0	0	165	154	0	0	0	0	0	161	43	0	20	67	83	0
diaphragm	MSC	79	0	61	51	82	74	0	0	0	0	0	0	73	78	0	0	0	0	0	66	39	0	65	69	53	0
diaphragm	endo. cell	38	0	33	25	39	27	0	0	0	0	0	0	38	33	0	0	0	0	1	41	13	0	23	37	13	0
diaphragm	B cell	21	0	20	12	11	8	0	0	0	0	0	0	21	15	0	0	0	0	2	11	7	0	1	7	3	0
diaphragm	T cell	0	0	6	6	3	5	0	0	0	0	0	0	8	10	0	0	0	0	0	6	2	0	0	5	1	0
diaphragm	macro.	0	0	5	1	9	10	0	0	0	0	0	0	4	7	0	0	0	0	0	15	4	0	0	3	3	0
