## Extended Data Table 3. for "Molecular hallmarks of heterochronic parabiosis at single cell resolution"

cell_type	map
astrocyte	astrocyte
b cell	b cell
basal cell of epidermis	basal cell
basophil	granulocyte
bergmann glial cell	bergmann glial cell
bladder cell	bladder cell
bladder urothelial cell	urothelial cell
brain pericyte	pericyte
bulge keratinocyte	keratinocyte
cd4-positive, alpha-beta t cell	t cell
cd8-positive, alpha-beta t cell	t cell
dn4 thymocyte	thymocyte
early pro-b cell	b cell
endothelial cell	endothelial cell
endothelial cell of hepatic sinusoid	endothelial cell
ependymal cell	ependymal cell
epidermal cell	epidermal cell
epithelial cell	epithelial cell
epithelial cell of thymus	epithelial cell
fibroblast	fibroblast
granulocyte	granulocyte
granulocyte monocyte progenitor cell	granulocyte
granulocytopoietic cell	granulocyte
hematopoietic stem cell	hematopoietic stem cell
hepatocyte	hepatocyte
immature b cell	b cell
interneuron	neuron
keratinocyte stem cell	keratinocyte stem cell
kupffer cell	kupffer cell
late pro-b cell	b cell
macrophage	macrophage
mature alpha-beta t cell	t cell
mature nk t cell	t cell
medium spiny neuron	neuron
megakaryocyte-erythroid progenitor cell	erythrocyte
mesenchymal stem cell of adipose	mesenchymal stem cell
microglial cell	microglial cell
myeloid cell	monocyte
myeloid leukocyte	myeloid leukocyte
naive b cell	b cell
neuroepithelial cell	neuroepithelial cell
neuron	neuron
neuronal stem cell	neuronal stem cell
neutrophil	granulocyte
nk cell	nk cell
oligodendrocyte	oligodendrocyte
oligodendrocyte precursor cell	oligo pre cell
pb	pb
precursor b cell	b cell
proerythroblast	erythrocyte
promonocyte	monocyte
t cell	t cell
thymocyte	thymocyte
